# A Spatial Proteomic Atlas of Tertiary Lymphoid Structures in Non-Small Cell Lung Cancer Identifies a Novel Predictive Class of Lymphoid Aggregates

**DOI:** 10.64898/2026.05.14.723890

**Authors:** Tyler Risom, Rajiv Jesudason, Evan Liu, Andrew Hill, Niha Beig, Conrad Foo, Ouida Liu, Eloisa Fuentes, Lisa Tai, Kedar Prasad, Jennifer Giltnane, Robert J. Johnston, Lisa M. McGinnis

## Abstract

Tertiary lymphoid structures (TLS) predict benefit from immune checkpoint inhibitors (CPIs), yet mature, germinal-center-rich TLS are infrequent in solid tumors by histological review. Here, using 38-plex MIBI spatial proteomics across 165 lymphoid structures from 14 NSCLC resections, we establish a continuum of TLS maturity using high dimensional compositional, spatial, and molecular features. We demonstrate that histologically-defined lymphoid aggregates (LA) comprise a heterogeneous class of structures, which span this continuum of maturity. We identify a subset of lymphoid aggregates that harbor follicular dendritic cell networks, T follicular helper cells, and activated B cell states characteristic of mature TLS, yet are not readily distinguished from other LA structures in our histological review. We developed a novel digital pathology classifier to identify mature LAs in CPI trials, and demonstrate in a retrospective analysis of Atezolizumab in advanced NSCLC that the inclusion of mature LAs greatly expands the biomarker-eligible population while maintaining strong predicted benefit. Together, these data redefine the biological spectrum of tumor-associated lymphoid aggregates and provide a framework for implementing maturity-informed TLS biomarker strategies.
