## Supplementary Tables for "A Spatial Proteomic Atlas of Tertiary Lymphoid Structures in Non-Small Cell Lung Cancer Identifies a Novel Predictive Class of Lymphoid Aggregates": Table S1_ Biopecimen information.csv

Cohort ID	Genetech Specimen ID	Sample Provider	Accessioned Tissue Diagnosis	PathLIMS Tissue Diagnosis	Is Metastatic?	Anatomic Site	Collected Fixative	Disease Stage	Histologic Grade	Sex	Age at Collection	Drug Therapy
M1	HP-58292	ProteoGenex	Adenocarcinoma	Adenocarcinoma	No	Lung	NBF	T1N0M0(IA)	G3	F	57
M10	HP-82163	Folio	Squamous Cell Carcinoma	Carcinoma Squamous Cell	No	Lung	NBF	T3 N0 MX	3	M	67
M11	HP-58546	Cureline, Inc.	Squamous Cell Carcinoma	Carcinoma Squamous Cell	No	Lung	NBF	T2N2M0		M	61	none
M12	HP-61242	Cureline, Inc.	Squamous Cell Carcinoma	Carcinoma Squamous Cell	No	Lung	NBF	T4 N1 M0(3)	2	M	51	55 Gy
M13	HP-269519	BioreclamationIVT	Adenosquamous Carcinoma	Carcinoma Adenosquamous	No	Lung	NBF
M14	HP-269494	BioreclamationIVT	Squamous Cell Carcinoma	Carcinoma Squamous Cell	No	Lung	NBF
M2	HP-58542	Cureline, Inc.	Squamous Cell Carcinoma	Carcinoma Squamous Cell	No	Lung	NBF	T2N0M0	3	M	68	none
M3	HP-58984	ProteoGenex	Adenocarcinoma	Adenocarcinoma	No	Lung	NBF	T2N0M0(IB)	G2	M	66	no
M4	HP-60269	The MT Group	Squamous Cell Carcinoma	Carcinoma Squamous Cell	No	Lung	NBF			M	58
M5	HP-61249	Cureline, Inc.	Squamous Cell Carcinoma	Carcinoma Squamous Cell	No	Lung	NBF	T3 N2 M0(3)	3	M	51	45 Gy
M6	HP-61251	Cureline, Inc.	Non Small Cell Carcinoma	Carcinoma Non-Small Cell	No	Lung	NBF	T3 N1 M0(3)	3	F	72	60 Gy
M7	HP-61307	Cureline, Inc.	Adenocarcinoma	Adenocarcinoma	No	Lung	NBF	T3 N1 M0(3)	2	M	57	none
M8	HP-94856	Folio	Squamous Cell Carcinoma	Carcinoma Squamous Cell	No	Lung	NBF			F	62
M9	HP-269535	BioreclamationIVT	Squamous Cell Carcinoma	Carcinoma Squamous Cell	No	Lung	NBF
