## Supplementary Tables for "A Spatial Proteomic Atlas of Tertiary Lymphoid Structures in Non-Small Cell Lung Cancer Identifies a Novel Predictive Class of Lymphoid Aggregates": Table S2_Lymphoid_Structure_Scores.csv

Full_ID	Parent_ID	Split_ROI_ID	Slide_ID	Block_ID	Barcode_slide1	Barcode_slide2	Histological_class	Maturity_mean_score	Maturity_level_max	Maturity_mean_slide1	Maturity_mean_slide2	SD-global	SD-Z	SD_slide1	SD_slide2	Path1_slide1	Path2_slide1	Path3_slide1	Path4_slide1	Path5_slide1	Path1_slide2	Path2_slide2	Path3_slide2	Path4_slide2	Path5_slide2
M10_ROI11	M10_ROI11	11	M10	HP-82163	9VKL	9VKZ	SI	1	1	1	0	0	0	0	0	1	1	1	1	1	0	0	0	0	0
M10_ROI12	M10_ROI12	12	M10	HP-82163	9VKL	9VKZ	SI	1.4	1.4	1.4	0	0.447213596	0	0.894427191	0	3	1	1	1	1	0	0	0	0	0
M11_ROI15	M11_ROI15	15	M11	HP-58546	9VKS	9VKE	SI	1	1	1	0	0	0	0	0	1	1	1	1	1	0	0	0	0	0
M14_ROI19	M14_ROI19	19	M14	HP-269494	9VKN	9VL1	SI	1.2	1.2	0	1.2	0.223606798	0	0	0.447213595	0	0	0	0	0	2	1	1	1	1
M14_ROI21	M14_ROI21	21	M14	HP-269494	9VKN	9VL1	SI	1.25	1.5	1	1.5	0.288675135	0.353553391	0	0.577350269	1	1	1	1	1	2	2	1	1	0
M3_ROI25	M3_ROI25	25	M3	HP-58984	9VKT	9VKF	SI	1.333333333	1.333333333	1.333333333	1.333333333	0.577350269	0	0.577350269	0.577350269	2	1	1	0	0	2	1	1	0	0
M11_ROI6	M11_ROI6	6	M11	HP-58546	9VKS	9VKE	SI	1.425	1.6	1.6	1.25	0.523861279	0.247487373	0.547722558	0.5	2	2	2	1	1	1	1	1	2	0
M11_ROI7	M11_ROI7	7	M11	HP-58546	9VKS	9VKE	SI	1.5	1.5	0	1.5	0.288675135	0	0	0.577350269	0	0	0	0	0	2	2	1	1	0
M11_ROI5	M11_ROI5	5	M11	HP-58546	9VKS	9VKE	SI	2	2	2	2	0	0	0	0	2	2	2	2	2	2	2	2	2	0
M4_ROI6	M4_ROI6	6	M4	HP-60269	9VKU	9VKG	SI	2	2	2	2	0	0	0	0	2	2	2	2	0	2	2	2	0	0
M4_ROI2	M4_ROI2	2	M4	HP-60269	9VKU	9VKG	SI	2	2	2	2	0	0	0	0	2	2	2	2	0	2	2	2	2	0
M1_ROI2	M1_ROI2	2	M1	HP-58292	9VKQ	9VKC	SI	0.9	0.9	0.9	0.9	0	0	0	0	0.9	0.9	0.9	0.9	0.9	0.9	0.9	0.9	0.9	0.9
M1_ROI3	M1_ROI3	3	M1	HP-58292	9VKQ	9VKC	SI	0.9	0.9	0.9	0.9	0	0	0	0	0.9	0.9	0.9	0.9	0.9	0.9	0.9	0.9	0.9	0.9
M1_ROI4	M1_ROI4	4	M1	HP-58292	9VKQ	9VKC	SI	0.9	0.9	0.9	0.9	0	0	0	0	0.9	0.9	0.9	0.9	0.9	0.9	0.9	0.9	0.9	0.9
M1_ROI5	M1_ROI5	5	M1	HP-58292	9VKQ	9VKC	SI	0.9	0.9	0.9	0.9	0	0	0	0	0.9	0.9	0.9	0.9	0.9	0.9	0.9	0.9	0.9	0.9
M1_ROI6	M1_ROI6	6	M1	HP-58292	9VKQ	9VKC	SI	0.9	0.9	0.9	0.9	0	0	0	0	0.9	0.9	0.9	0.9	0.9	0.9	0.9	0.9	0.9	0.9
M10_ROI13c	M10_ROI13	13c	M10	HP-82163	9VKL	9VKZ	SI	0.9	0.9	0.9	0.9	0	0	0	0	0.9	0.9	0.9	0.9	0.9	0.9	0.9	0.9	0.9	0.9
M12_ROI2	M12_ROI2	2	M12	HP-61242	9VKH	9VKV	SI	0.9	0.9	0.9	0.9	0	0	0	0	0.9	0.9	0.9	0.9	0.9	0.9	0.9	0.9	0.9	0.9
M12_ROI3	M12_ROI3	3	M12	HP-61242	9VKH	9VKV	SI	0.9	0.9	0.9	0.9	0	0	0	0	0.9	0.9	0.9	0.9	0.9	0.9	0.9	0.9	0.9	0.9
M12_ROI4	M12_ROI4	4	M12	HP-61242	9VKH	9VKV	SI	0.9	0.9	0.9	0.9	0	0	0	0	0.9	0.9	0.9	0.9	0.9	0.9	0.9	0.9	0.9	0.9
M12_ROI5	M12_ROI5	5	M12	HP-61242	9VKH	9VKV	SI	0.9	0.9	0.9	0.9	0	0	0	0	0.9	0.9	0.9	0.9	0.9	0.9	0.9	0.9	0.9	0.9
M13_ROI1	M13_ROI1	1	M13	HP-269519	9VKO	9VL2	SI	0.9	0.9	0.9	0.9	0	0	0	0	0.9	0.9	0.9	0.9	0.9	0.9	0.9	0.9	0.9	0.9
M13_ROI5	M13_ROI5	5	M13	HP-269519	9VKO	9VL2	SI	0.9	0.9	0.9	0.9	0	0	0	0	0.9	0.9	0.9	0.9	0.9	0.9	0.9	0.9	0.9	0.9
M13_ROI6	M13_ROI6	6	M13	HP-269519	9VKO	9VL2	SI	0.9	0.9	0.9	0.9	0	0	0	0	0.9	0.9	0.9	0.9	0.9	0.9	0.9	0.9	0.9	0.9
M13_ROI9	M13_ROI9	9	M13	HP-269519	9VKO	9VL2	SI	0.9	0.9	0.9	0.9	0	0	0	0	0.9	0.9	0.9	0.9	0.9	0.9	0.9	0.9	0.9	0.9
M14_ROI13	M14_ROI13	13	M14	HP-269494	9VKN	9VL1	SI	0.9	0.9	0.9	0.9	0	0	0	0	0.9	0.9	0.9	0.9	0.9	0.9	0.9	0.9	0.9	0.9
M14_ROI18	M14_ROI18	18	M14	HP-269494	9VKN	9VL1	SI	0.9	0.9	0.9	0.9	0	0	0	0	0.9	0.9	0.9	0.9	0.9	0.9	0.9	0.9	0.9	0.9
M14_ROI20	M14_ROI20	20	M14	HP-269494	9VKN	9VL1	SI	0.9	0.9	0.9	0.9	0	0	0	0	0.9	0.9	0.9	0.9	0.9	0.9	0.9	0.9	0.9	0.9
M14_ROI6	M14_ROI6	6	M14	HP-269494	9VKN	9VL1	SI	0.9	0.9	0.9	0.9	0	0	0	0	0.9	0.9	0.9	0.9	0.9	0.9	0.9	0.9	0.9	0.9
M2_ROI3	M2_ROI3	3	M2	HP-58542	9VKR	9VKD	SI	0.9	0.9	0.9	0.9	0	0	0	0	0.9	0.9	0.9	0.9	0.9	0.9	0.9	0.9	0.9	0.9
M2_ROI4	M2_ROI4	4	M2	HP-58542	9VKR	9VKD	SI	0.9	0.9	0.9	0.9	0	0	0	0	0.9	0.9	0.9	0.9	0.9	0.9	0.9	0.9	0.9	0.9
M2_ROI5	M2_ROI5	5	M2	HP-58542	9VKR	9VKD	SI	0.9	0.9	0.9	0.9	0	0	0	0	0.9	0.9	0.9	0.9	0.9	0.9	0.9	0.9	0.9	0.9
M2_ROI8	M2_ROI8	8	M2	HP-58542	9VKR	9VKD	SI	0.9	0.9	0.9	0.9	0	0	0	0	0.9	0.9	0.9	0.9	0.9	0.9	0.9	0.9	0.9	0.9
M5_ROI6	M5_ROI6	6	M5	HP-61249	9VKI	9VKW	SI	0.9	0.9	0.9	0.9	0	0	0	0	0.9	0.9	0.9	0.9	0.9	0.9	0.9	0.9	0.9	0.9
M6_ROI5	M6_ROI5	5	M6	HP-61251	9VKX	9VKJ	SI	0.9	0.9	0.9	0.9	0	0	0	0	0.9	0.9	0.9	0.9	0.9	0.9	0.9	0.9	0.9	0.9
M6_ROI10	M6_ROI10	10	M6	HP-61251	9VKX	9VKJ	SI	0.9	0.9	0.9	0.9	0	0	0	0	0.9	0.9	0.9	0.9	0.9	0.9	0.9	0.9	0.9	0.9
M3_ROI15b	M3_ROI15	15b	M3	HP-58984	9VKT	9VKF	SI	1.25	1.25	1.25	0	0.25	0	0.5	0	2	1	1	1	0	0	0	0	0	0
M5_ROI4	M5_ROI4	4	M5	HP-61249	9VKI	9VKW	SI	1.325	1.4	1.25	1.4	0.523861279	0.106066017	0.5	0.547722558	2	1	1	1	0	2	2	1	1	1
M8_ROI5	M8_ROI5	5	M8	HP-94856	9VKM	9VLO	SI	1.291666667	1.333333333	1.25	1.333333333	0.538675135	0.058925565	0.5	0.577350269	2	1	1	1	0	2	1	1	0	0
M8_ROI7	M8_ROI7	7	M8	HP-94856	9VKM	9VLO	SI	1.225	1.25	1.25	1.2	0.473606798	0.035355339	0.5	0.447213595	2	1	1	1	0	2	1	1	1	1
M9_ROI20b	M9_ROI20	20b	M9	HP-269535	9VKP	9VL3	SI	1.375	1.5	1.5	1.25	0.538675135	0.176776695	0.577350269	0.5	2	2	1	1	0	2	1	1	1	0
M9_ROI24	M9_ROI24	24	M9	HP-269535	9VKP	9VL3	SI	1.375	1.5	1.5	1.25	0.538675135	0.176776695	0.577350269	0.5	2	2	1	1	0	2	1	1	1	0
M14_ROI10	M14_ROI10	10	M14	HP-269494	9VKN	9VL1	SI	1.45	1.5	1.5	1.4	0.947213596	0.070710678	1	0.894427191	3	1	1	1	0	1	1	1	1	3
M6_ROI8	M6_ROI8	8	M6	HP-61251	9VKX	9VKJ	SI	0.9	0.9	0.9	0.9	0	0	0	0	0.9	0.9	0.9	0.9	0.9	0.9	0.9	0.9	0.9	0.9
M14_ROI4	M14_ROI4	4	M14	HP-269494	9VKN	9VL1	LA	1.5	1.5	1.5	0	0.5	0	1	0	3	1	1	1	0	0	0	0	0	0
M4_ROI10b	M4_ROI10	10b	M4	HP-60269	9VKU	9VKG	LA	1.541666667	1.75	1.75	1.333333333	0.538675135	0.294627825	0.5	0.577350269	2	2	2	1	0	2	1	1	0	0
M7_ROI3a	M7_ROI3	3a	M7	HP-61307	9VKY	9VKK	LA	1.55	1.6	1.6	1.5	0.947213596	0.070710678	0.894427191	1	3	2	1	1	1	0	3	1	1	1
M9_ROI25	M9_ROI25	25	M9	HP-269535	9VKP	9VL3	LA	1.55	1.6	1.5	1.6	0.73588873	0.070710678	0.577350269	0.894427191	2	2	1	1	0	3	2	1	1	1
M14_ROI17	M14_ROI17	17	M14	HP-269494	9VKN	9VL1	LA	1.708333333	1.75	1.75	1.666666667	0.538675135	0.058925565	0.5	0.577350269	2	2	2	1	0	2	2	1	0	0
M12_ROI1	M12_ROI1	1	M12	HP-61242	9VKH	9VKV	LA	1.733333333	1.8	1.666666667	1.8	0.512281932	0.094280904	0.577350269	0.447213595	2	2	1	0	0	2	2	2	2	1
M1_ROI1	M1_ROI1	1	M1	HP-58292	9VKQ	9VKC	LA	2.2	2.4	2	2.4	0.273861279	0.282842712	0	0.547722558	2	2	2	2	2	3	3	2	2	2
M10_ROI1	M10_ROI1	1	M10	HP-82163	9VKL	9VKZ	LA	2	2	2	2	0	0	0	0	2	2	2	2	2	2	2	2	2	2
M10_ROI13b	M10_ROI13	13b	M10	HP-82163	9VKL	9VKZ	LA	2	2	2	0	0.5	0	1	0	3	2	1	0	0	0	0	0	0	0
M10_ROI14	M10_ROI14	14	M10	HP-82163	9VKL	9VKZ	LA	1.8	2	1.6	2	0.273861279	0.282842712	0.547722558	0	2	2	2	1	1	2	2	2	2	2
M10_ROI16	M10_ROI16	16	M10	HP-82163	9VKL	9VKZ	LA	2	2	2	2	0	0	0	0	2	2	2	2	2	2	2	0	0	0
M10_ROI17	M10_ROI17	17	M10	HP-82163	9VKL	9VKZ	LA	2	2	2	2	0	0	0	0	2	2	2	2	2	2	2	2	2	2
M10_ROI2b	M10_ROI2b	2b	M10	HP-82163	9VKL	9VKZ	LA	2	2	2	2	0	0	0	0	2	2	2	2	2	2	2	2	2	2
M10_ROI2c	M10_ROI2c	2c	M10	HP-82163	9VKL	9VKZ	LA	1.666666667	1.666666667	1.666666667	1.666666667	0.577350269	0	0.577350269	0.577350269	2	2	1	0	0	2	2	1	0	0
M10_ROI5	M10_ROI5	5	M10	HP-82163	9VKL	9VKZ	LA	1.7	2	2	1.4	0.273861279	0.424264069	0	0.547722558	2	2	2	2	2	2	2	1	1	1
M10_ROI7a	M10_ROI7	7a	M10	HP-82163	9VKL	9VKZ	LA	2.1	2.2	2.2	2	0.223606798	0.141421356	0.447213595	0	2	2	2	2	3	2	2	2	2	2
M10_ROI7b	M10_ROI7	7b	M10	HP-82163	9VKL	9VKZ	LA	2.1	2.2	2	2.2	0.223606798	0.141421356	0	0.447213595	2	2	2	2	2	3	2	2	2	2
M10_ROI9	M10_ROI9	9	M10	HP-82163	9VKL	9VKZ	LA	2.1	2.2	2	2.2	0.223606798	0.141421356	0	0.447213595	2	2	2	2	2	3	2	2	2	2
M11_ROI11	M11_ROI11	11	M11	HP-58546	9VKS	9VKE	LA	1.958333333	2.25	2.25	1.666666667	0.538675135	0.412478956	0.5	0.577350269	2	2	0	2	3	2	2	1	0	0
M11_ROI8	M11_ROI8	8	M11	HP-58546	9VKS	9VKE	LA	2	2	2	2	0	0	0	0	2	2	2	2	2	2	2	2	2	0
M13_ROI3	M13_ROI3	3	M13	HP-269519	9VKO	9VL2	LA	1.8	1.8	1.8	1.8	0.447213595	0	0.447213595	0.447213595	2	2	2	2	1	2	2	2	2	1
M13_ROI4	M13_ROI4	4	M13	HP-269519	9VKO	9VL2	LA	1.8	2	1.6	2	0.273861279	0.282842712	0.547722558	0	2	2	2	1	1	2	2	2	2	2
M13_ROI7b	M13_ROI7	7a	M13	HP-269519	9VKO	9VL2	LA	1.975	2.2	1.75	2.2	0.473606798	0.318198052	0.5	0.447213595	2	2	2	1	0	3	2	2	2	2
M13_ROI8	M13_ROI8	8	M13	HP-269519	9VKO	9VL2	LA	2	2	2	2	0	0	0	0	2	2	2	2	2	2	2	2	2	0
M14_ROI2	M14_ROI2	2	M14	HP-269494	9VKN	9VL1	LA	1.666666667	1.666666667	1.666666667	0	0.288675135	0	0.577350269	0	2	2	1	0	0	0	0	0	0	0
M14_ROI3	M14_ROI3	3	M14	HP-269494	9VKN	9VL1	LA	2.225	2.25	2.25	2.2	0.668330014	0.035355339	0.5	0.836660027	2	2	2	3	0	2	2	3	3	1
M14_ROI5	M14_ROI5	5	M14	HP-269494	9VKN	9VL1	LA	1.8	1.8	0	1.8	0.547722558	0	0	1.095445115	0	0	0	0	0	3	3	1	1	1
M2_ROI6	M2_ROI6	6	M2	HP-58542	9VKR	9VKD	LA	2	2	2	2	0	0	0	0	2	2	2	2	0	2	2	2	2	2
M2_ROI7	M2_ROI7	7	M2	HP-58542	9VKR	9VKD	LA	2	2	2	2	0	0	0	0	2	2	2	2	2	2	2	2	2	0
M3_ROI1	M3_ROI1	1	M3	HP-58984	9VKT	9VKF	LA	2.1	2.2	2	2.2	0.223606798	0.141421356	0	0.447213595	2	2	2	2	2	2	2	2	2	3
M3_ROI12	M3_ROI12	12	M3	HP-58984	9VKT	9VKF	LA	1.7	2	1.4	2	0.62741467	0.424264069	0.547722558	0.707106781	2	2	1	1	1	2	2	2	3	1
M3_ROI13	M3_ROI13	13	M3	HP-58984	9VKT	9VKF	LA	1.7	1.8	1.8	1.6	0.994936153	0.141421356	1.095445115	0.894427191	3	3	1	1	1	3	1	1	2	1
M3_ROI14	M3_ROI14	14	M3	HP-58984	9VKT	9VKF	LA	2	2	2	2	0	0	0	0	2	2	2	2	2	2	2	2	2	2
M3_ROI16	M3_ROI16	16	M3	HP-58984	9VKT	9VKF	LA	2.2	2.2	2.2	0	0.418330014	0	0.836660027	0	3	3	2	2	1	0	0	0	0	0
M3_ROI18	M3_ROI18	18	M3	HP-58984	9VKT	9VKF	LA	2	2	2	2	0.816496581	0	0.816496581	0.816496581	2	2	3	1	0	2	2	3	1	0
M3_ROI20	M3_ROI20	20	M3	HP-58984	9VKT	9VKF	LA	2.1	2.2	2.2	2	0.223606798	0.141421356	0.447213595	0	2	2	2	2	3	2	2	2	2	2
M3_ROI21	M3_ROI21	21	M3	HP-58984	9VKT	9VKF	LA	1.9	2	1.8	2	0.577160188	0.141421356	0.447213595	0.707106781	2	2	2	2	1	3	2	2	2	1
M3_ROI22	M3_ROI22	22	M3	HP-58984	9VKT	9VKF	LA	2	2	2	2	0	0	0	0	2	2	2	2	2	2	2	2	2	2
M3_ROI23	M3_ROI23	23	M3	HP-58984	9VKT	9VKF	LA	2.4	2.4	2.4	2.4	0.547722558	0	0.547722558	0.547722558	2	2	2	3	3	2	2	2	3	3
M3_ROI5	M3_ROI5	5	M3	HP-58984	9VKT	9VKF	LA	1.6	1.6	0	1.6	0.447213596	0	0	0.894427191	0	0	0	0	0	1	1	1	2	3
M3_ROI8	M3_ROI8	8	M3	HP-58984	9VKT	9VKF	LA	2	2.2	2.2	1.8	0.447213595	0.282842712	0.447213595	0.447213595	2	2	2	2	3	2	2	2	2	1
M3_ROI9	M3_ROI9	9	M3	HP-58984	9VKT	9VKF	LA	2.3	2.4	2.2	2.4	0.497468077	0.141421356	0.447213595	0.547722558	2	2	2	2	3	2	2	2	3	3
M4_ROI10a	M4_ROI10	10a	M4	HP-60269	9VKU	9VKG	LA	1.666666667	2	1.333333333	2	0.288675135	0.471404521	0.577350269	0	2	1	1	0	0	2	2	2	2	2
M4_ROI10c	M4_ROI10	10c	M4	HP-60269	9VKU	9VKG	LA	1.75	2	1.5	2	0.288675135	0.353553391	0.577350269	0	2	2	1	1	0	2	2	2	2	2
M4_ROI5	M4_ROI5	5	M4	HP-60269	9VKU	9VKG	LA	2	2	2	2	0	0	0	0	2	2	2	2	2	2	2	2	2	2
M4_ROI8	M4_ROI8	8	M4	HP-60269	9VKU	9VKG	LA	2.1	2.2	2	2.2	0.223606798	0.141421356	0	0.447213595	2	2	2	2	0	2	2	2	2	3
M4_ROI9a	M4_ROI9	9a	M4	HP-60269	9VKU	9VKG	LA	1.875	2	1.75	2	0.25	0.176776695	0.5	0	2	2	2	1	0	2	2	0	0	0
M4_ROI9b	M4_ROI9	9b	M4	HP-60269	9VKU	9VKG	LA	2	2	2	2	0	0	0	0	2	0	0	0	0	2	2	2	2	0
M5_ROI2	M5_ROI2	2	M5	HP-61249	9VKI	9VKW	LA	2.125	2.75	1.5	2.75	0.603553391	0.883883476	0.707106781	0.5	2	1	0	0	0	3	3	3	2	0
M5_ROI3a	M5_ROI3	3a	M5	HP-61249	9VKI	9VKW	LA	1.65	1.8	1.5	1.8	1.047722558	0.212132034	1	1.095445115	3	1	1	1	0	3	3	1	1	1
M5_ROI3b	M5_ROI3	3b	M5	HP-61249	9VKI	9VKW	LA	1.7	1.8	1.6	1.8	0.994936153	0.141421356	0.894427191	1.095445115	3	2	1	1	1	3	3	1	1	1
M5_ROI5a	M5_ROI5	5a	M5	HP-61249	9VKI	9VKW	LA	2	2	2	2	0	0	0	0	2	2	2	2	2	2	2	2	2	2
M5_ROI5b	M5_ROI5	5b	M5	HP-61249	9VKI	9VKW	LA	2	2	2	2	0	0	0	0	2	2	2	2	2	2	2	2	2	2
M5_ROI7	M5_ROI7	7	M5	HP-61249	9VKI	9VKW	LA	1.7	1.8	1.8	1.6	0.497468077	0.141421356	0.447213595	0.547722558	2	2	2	2	1	2	2	2	1	1
M5_ROI8a	M5_ROI8	8a	M5	HP-61249	9VKI	9VKW	LA	2.1	2.2	2	2.2	0.223606798	0.141421356	0	0.447213595	2	2	2	2	2	3	2	2	2	2
M5_ROI8b	M5_ROI8	8b	M5	HP-61249	9VKI	9VKW	LA	2.2	2.2	2.2	2.2	0.447213595	0	0.447213595	0.447213595	3	2	2	2	2	3	2	2	2	2
M5_ROI9	M5_ROI9	9	M5	HP-61249	9VKI	9VKW	LA	2.1	2.2	2.2	2	0.223606798	0.141421356	0.447213595	0	3	2	2	2	2	2	2	2	2	2
M6_ROI7	M6_ROI7	7	M6	HP-61251	9VKX	9VKJ	LA	1.85	2.2	1.5	2.2	0.512281932	0.494974747	0.577350269	0.447213595	2	2	1	1	0	2	2	2	2	3
M6_ROI9	M6_ROI9	9	M6	HP-61251	9VKX	9VKJ	LA	2	2	2	2	0	0	0	0	2	2	2	2	0	2	2	2	0	0
M7_ROI1	M7_ROI1	1	M7	HP-61307	9VKY	9VKK	LA	1.9	2	1.8	2	0.223606798	0.141421356	0.447213595	0	2	2	2	2	1	2	2	2	2	0
M7_ROI2	M7_ROI2	2	M7	HP-61307	9VKY	9VKK	LA	2	2.2	2.2	1.8	0.447213595	0.282842712	0.447213595	0.447213595	2	2	2	2	3	2	2	2	2	1
M7_ROI4	M7_ROI4	4	M7	HP-61307	9VKY	9VKK	LA	2	2	2	2	0	0	0	0	2	2	2	0	0	2	2	0	0	0
M7_ROI5	M7_ROI5	5	M7	HP-61307	9VKY	9VKK	LA	2.1	2.2	2	2.2	0.223606798	0.141421356	0	0.447213595	2	2	2	2	2	2	2	2	2	3
M7_ROI6	M7_ROI6	6	M7	HP-61307	9VKY	9VKK	LA	2	2	2	2	0	0	0	0	2	2	2	2	2	2	2	2	2	2
M7_ROI7a	M7_ROI7	7a	M7	HP-61307	9VKY	9VKK	LA	2.1	2.2	2	2.2	0.223606798	0.141421356	0	0.447213595	2	2	2	2	2	2	2	2	2	3
M7_ROI7b	M7_ROI7	7b	M7	HP-61307	9VKY	9VKK	LA	1.75	2	2	1.5	0.288675135	0.353553391	0	0.577350269	2	2	2	2	2	2	2	1	1	0
M7_ROI8	M7_ROI8	8	M7	HP-61307	9VKY	9VKK	LA	1.875	2	1.75	2	0.25	0.176776695	0.5	0	2	2	2	1	0	2	2	0	0	0
M8_ROI1	M8_ROI1	1	M8	HP-94856	9VKM	9VLO	LA	2	2	2	2	0	0	0	0	2	2	2	2	0	2	2	2	2	2
M8_ROI3	M8_ROI3	3	M8	HP-94856	9VKM	9VLO	LA	2	2	2	2	0	0	0	0	2	2	2	2	0	2	2	2	2	0
M8_ROI4	M8_ROI4	4	M8	HP-94856	9VKM	9VLO	LA	2	2	2	2	0	0	0	0	2	2	2	2	2	2	2	2	2	0
M8_ROI6	M8_ROI6	6	M8	HP-94856	9VKM	9VLO	LA	2	2	2	2	0	0	0	0	2	2	2	2	0	2	2	2	2	0
M9_ROI10a	M9_ROI10	10a	M9	HP-269535	9VKP	9VL3	LA	2.1	2.2	2	2.2	0.223606798	0.141421356	0	0.447213595	2	2	2	2	2	2	2	2	2	3
M9_ROI11	M9_ROI11	11	M9	HP-269535	9VKP	9VL3	LA	1.9	2	1.8	2	0.223606798	0.141421356	0.447213595	0	2	2	2	2	1	2	2	2	2	2
M9_ROI14	M9_ROI14	14	M9	HP-269535	9VKP	9VL3	LA	2	2	2	2	0	0	0	0	2	2	2	2	2	2	2	2	2	0
M9_ROI16	M9_ROI16	16	M9	HP-269535	9VKP	9VL3	LA	1.9	2	2	1.8	0.223606798	0.141421356	0	0.447213595	2	2	2	2	2	2	2	2	2	1
M9_ROI17	M9_ROI17	17	M9	HP-269535	9VKP	9VL3	LA	1.875	2	2	1.75	0.25	0.176776695	0	0.5	2	2	2	2	2	2	2	2	1	0
M9_ROI2	M9_ROI2	2	M9	HP-269535	9VKP	9VL3	LA	1.8	2	2	1.6	0.62741467	0.282842712	0.707106781	0.547722558	3	2	2	2	1	2	2	2	1	1
M9_ROI21	M9_ROI21	21	M9	HP-269535	9VKP	9VL3	LA	2	2	2	2	0	0	0	0	2	2	2	2	2	2	2	2	2	2
M9_ROI26	M9_ROI26	26	M9	HP-269535	9VKP	9VL3	LA	1.6	1.8	1.8	1.4	0.497468077	0.282842712	0.447213595	0.547722558	2	2	2	2	1	2	2	1	1	1
M9_ROI28	M9_ROI28	28	M9	HP-269535	9VKP	9VL3	LA	2.1	2.2	2.2	2	0.223606798	0.141421356	0.447213595	0	3	2	2	2	2	2	2	2	2	2
M9_ROI3	M9_ROI3	3	M9	HP-269535	9VKP	9VL3	LA	2	2	2	2	0	0	0	0	2	2	2	2	2	2	2	2	2	2
M9_ROI4a	M9_ROI4	4a	M9	HP-269535	9VKP	9VL3	LA	2	2	2	2	0	0	0	0	2	2	2	2	2	2	2	2	2	2
M9_ROI4b	M9_ROI4	4b	M9	HP-269535	9VKP	9VL3	LA	2	2	2	2	0	0	0	0	2	2	2	2	2	2	2	2	2	2
M9_ROI4c	M9_ROI4	4c	M9	HP-269535	9VKP	9VL3	LA	2	2	2	2	0	0	0	0	2	2	2	2	0	2	2	2	2	0
M9_ROI5	M9_ROI5	5	M9	HP-269535	9VKP	9VL3	LA	1.775	1.8	1.75	1.8	0.473606798	0.035355339	0.5	0.447213595	2	2	2	1	0	2	2	2	2	1
M9_ROI6a	M9_ROI6	6a	M9	HP-269535	9VKP	9VL3	LA	1.775	1.8	1.75	1.8	0.473606798	0.035355339	0.5	0.447213595	2	2	2	1	0	2	2	2	2	1
M9_ROI6b	M9_ROI6	6b	M9	HP-269535	9VKP	9VL3	LA	2.2	2.2	2.2	2.2	0.447213595	0	0.447213595	0.447213595	3	2	2	2	2	2	2	2	2	3
M9_ROI8	M9_ROI8	8	M9	HP-269535	9VKP	9VL3	LA	2	2	2	2	0	0	0	0	2	2	2	2	2	2	2	2	2	2
M9_ROI9	M9_ROI9	9	M9	HP-269535	9VKP	9VL3	LA	1.7	2	1.4	2	0.273861279	0.424264069	0.547722558	0	1	1	1	2	2	2	2	2	2	2
M3_ROI15a	M3_ROI15	15a	M3	HP-58984	9VKT	9VKF	LA	2.416666667	2.5	2.333333333	2.5	0.577350269	0.11785113	0.577350269	0.577350269	3	2	2	0	0	3	3	2	2	0
M6_ROI2a	M6_ROI2	2a	M6	HP-61251	9VKX	9VKJ	TLSi	2.5	2.6	2.4	2.6	0.547722558	0.141421356	0.547722558	0.547722558	2	2	2	3	3	3	3	3	2	2
M9_ROI1	M9_ROI1	1	M9	HP-269535	9VKP	9VL3	TLSi	2.5	3	2	3	0	0.707106781	0	0	2	2	2	2	2	3	3	3	0	0
M9_ROI20a	M9_ROI20	20a	M9	HP-269535	9VKP	9VL3	TLSi	2.5	2.8	2.2	2.8	0.447213595	0.424264069	0.447213595	0.447213595	3	2	2	2	2	3	3	3	3	2
M6_ROI1a	M6_ROI1	1a	M6	HP-61251	9VKX	9VKJ	TLSi	2.6	2.6	2.6	2.6	0.89	0	0.89	0.89	3	3	3	3	1	3	3	3	3	1
M10_ROI18	M10_ROI18	18	M10	HP-82163	9VKL	9VKZ	TLSi	2.6	3	2.2	3	0.223606798	0.565685425	0.447213595	0	2	2	2	2	3	3	3	3	3	3
M10_ROI22	M10_ROI22	22	M10	HP-82163	9VKL	9VKZ	TLSi	3.1	3.6	2.6	3.6	0.547722558	0.707106781	0.547722558	0.547722558	3	3	3	2	2	4	4	4	3	3
M10_ROI2a	M10_ROI2a	2a	M10	HP-82163	9VKL	9VKZ	TLSi	3.125	4	2.25	4	0.478713554	1.237436867	0.957427108	0	3	3	2	1	0	4	4	4	4	4
M10_ROI8	M10_ROI8	8	M10	HP-82163	9VKL	9VKZ	TLSi	3.3	3.6	3	3.6	0.27	0.424264069	0	0.547722558	3	3	3	3	3	4	4	4	3	3
M13_ROI7a	M13_ROI7	7b	M13	HP-269519	9VKO	9VL2	TLSi	2.6	2.6	2.6	2.6	0.547722558	0	0.547722558	0.547722558	3	3	3	2	2	3	3	3	2	2
M3_ROI11	M3_ROI11	11	M3	HP-58984	9VKT	9VKF	TLSi	3.3	3.4	3.4	3.2	0.497468077	0.141421356	0.547722558	0.447213595	3	3	3	4	4	3	3	3	3	4
M3_ROI2	M3_ROI2	2	M3	HP-58984	9VKT	9VKF	TLSi	2.6	2.6	2.6	2.6	0.547722558	0	0.547722558	0.547722558	3	3	3	2	2	3	3	3	2	2
M6_ROI3	M6_ROI3	3	M6	HP-61251	9VKX	9VKJ	TLSi	3	3	3	3	0	0	0	0	3	3	3	3	3	3	3	3	3	3
M7_ROI3b	M7_ROI3	3b	M7	HP-61307	9VKY	9VKK	TLSi	3.4	3.4	3.4	3.4	0.547722558	0	0.547722558	0.547722558	3	3	3	4	4	3	3	3	4	4
M9_ROI10b	M9_ROI10	10b	M9	HP-269535	9VKP	9VL3	TLSi	2.6	2.6	2.6	2.6	0.547722558	0	0.547722558	0.547722558	3	3	3	2	2	3	3	3	2	2
M9_ROI22	M9_ROI22	22	M9	HP-269535	9VKP	9VL3	TLSi	3.4	3.4	3.4	3.4	0.547722558	0	0.547722558	0.547722558	4	4	3	3	3	4	4	3	3	3
M9_ROI23	M9_ROI23	23	M9	HP-269535	9VKP	9VL3	TLSi	2.8	3	3	2.6	0.273861279	0.282842712	0	0.547722558	3	3	3	3	3	3	3	3	2	2
M14_ROI8	M14_ROI8	8	M14	HP-269494	9VKN	9VL1	TLSi	3.425	3.6	3.25	3.6	0.523861279	0.247487373	0.5	0.547722558	3	3	3	4	0	4	4	4	3	3
M9_ROI7	M9_ROI7	7	M9	HP-269535	9VKP	9VL3	TLSi	3.3	3.4	3.4	3.2	0.497468077	0.141421356	0.547722558	0.447213595	4	4	3	3	3	3	3	3	3	4
M10_ROI13a	M10_ROI13	13a	M10	HP-82163	9VKL	9VKZ	TLSm	3.8	4	4	3.6	0.273861279	0.282842712	0	0.547722558	4	4	4	4	4	4	4	4	3	3
M10_ROI15	M10_ROI15	15	M10	HP-82163	9VKL	9VKZ	TLSm	3.7	3.8	3.8	3.6	0.497468077	0.141421356	0.447213595	0.547722558	4	4	4	4	3	4	4	4	3	3
M10_ROI4	M10_ROI4	4	M10	HP-82163	9VKL	9VKZ	TLSm	4	4	4	4	0	0	0	0	4	4	4	4	4	4	4	4	4	4
M10_ROI6	M10_ROI6	6	M10	HP-82163	9VKL	9VKZ	TLSm	3.8	4	4	3.6	0.447213596	0.282842712	0	0.894427191	4	4	4	4	4	4	4	4	4	2
M14_ROI1	M14_ROI1	1	M14	HP-269494	9VKN	9VL1	TLSm	3.9	4	4	3.8	0.223606798	0.141421356	0	0.447213595	4	4	4	4	0	4	4	4	4	3
M14_ROI12	M14_ROI12	12	M14	HP-269494	9VKN	9VL1	TLSm	4	4	4	4	0	0	0	0	4	4	4	4	0	4	4	4	4	4
M14_ROI14	M14_ROI14	14	M14	HP-269494	9VKN	9VL1	TLSm	3.775	3.8	3.75	3.8	0.473606798	0.035355339	0.5	0.447213595	4	4	4	3	0	4	4	4	4	3
M5_ROI1	M5_ROI1	1	M5	HP-61249	9VKI	9VKW	TLSm	3.8	4	3.6	4	0.273861279	0.282842712	0.547722558	0	4	4	4	3	3	4	4	4	4	4
M6_ROI1b	M6_ROI1	1b	M6	HP-61251	9VKX	9VKJ	TLSm	4	4	4	4	0	0	0	0	4	4	4	4	4	4	4	4	4	4
M6_ROI2b	M6_ROI2	2b	M6	HP-61251	9VKX	9VKJ	TLSm	4	4	4	4	0	0	0	0	4	4	4	4	4	4	4	4	4	4
M14_ROI7	M14_ROI7	7	M14	HP-269494	9VKN	9VL1	TLSm	3.55	3.6	3.5	3.6	0.562536414	0.070710678	0.577350269	0.547722558	4	4	3	3	0	4	4	4	3	3
M4_ROI3	M4_ROI3	3	M4	HP-60269	9VKU	9VKG	TLSm	3.5	3.6	3.6	3.4	0.547722558	0.141421356	0.547722558	0.547722558	4	4	4	3	3	4	4	3	3	3
M9_ROI27	M9_ROI27	27	M9	HP-269535	9VKP	9VL3	TLSm	3.5	3.6	3.4	3.6	0.547722558	0.141421356	0.547722558	0.547722558	4	4	3	3	3	4	4	4	3	3
TON1_ROI1	TON1_ROI1	1	TON1	HP-227834	TON1	TON1	Ton	5	5	5	5	0	0	0	0	NA	NA	NA	NA	NA	NA	NA	NA	NA	NA
TON1_ROI10a	TON1_ROI10	10a	TON1	HP-227834	TON1	TON1	Ton	5	5	5	5	0	0	0	0	NA	NA	NA	NA	NA	NA	NA	NA	NA	NA
TON1_ROI9b	TON1_ROI9	9b	TON1	HP-227834	TON1	TON1	Ton	5	5	5	5	0	0	0	0	NA	NA	NA	NA	NA	NA	NA	NA	NA	NA
TON2_ROI12	TON2_ROI12	12	TON2	HP-227835	TON2	TON2	Ton	5	5	5	5	0	0	0	0	NA	NA	NA	NA	NA	NA	NA	NA	NA	NA
TON2_ROI14	TON2_ROI14	14	TON2	HP-227835	TON2	TON2	Ton	5	5	5	5	0	0	0	0	NA	NA	NA	NA	NA	NA	NA	NA	NA	NA
TON1_ROI10b	TON1_ROI10	10b	TON1	HP-227834	TON1	TON1	Ton_GC	5	5	5	5	0	0	0	0	NA	NA	NA	NA	NA	NA	NA	NA	NA	NA
TON1_ROI2a	TON1_ROI2	2a	TON1	HP-227834	TON1	TON1	Ton_GC	5	5	5	5	0	0	0	0	NA	NA	NA	NA	NA	NA	NA	NA	NA	NA
TON1_ROI2b	TON1_ROI2	2b	TON1	HP-227834	TON1	TON1	Ton_GC	5	5	5	5	0	0	0	0	NA	NA	NA	NA	NA	NA	NA	NA	NA	NA
TON1_ROI3	TON1_ROI3	3	TON1	HP-227834	TON1	TON1	Ton_GC	5	5	5	5	0	0	0	0	NA	NA	NA	NA	NA	NA	NA	NA	NA	NA
TON1_ROI4	TON1_ROI4	4	TON1	HP-227834	TON1	TON1	Ton_GC	5	5	5	5	0	0	0	0	NA	NA	NA	NA	NA	NA	NA	NA	NA	NA
TON1_ROI6	TON1_ROI6	6	TON1	HP-227834	TON1	TON1	Ton_GC	5	5	5	5	0	0	0	0	NA	NA	NA	NA	NA	NA	NA	NA	NA	NA
TON1_ROI7a	TON1_ROI7	7a	TON1	HP-227834	TON1	TON1	Ton_GC	5	5	5	5	0	0	0	0	NA	NA	NA	NA	NA	NA	NA	NA	NA	NA
TON1_ROI7b	TON1_ROI7	7b	TON1	HP-227834	TON1	TON1	Ton_GC	5	5	5	5	0	0	0	0	NA	NA	NA	NA	NA	NA	NA	NA	NA	NA
TON1_ROI8a	TON1_ROI8	8a	TON1	HP-227834	TON1	TON1	Ton_GC	5	5	5	5	0	0	0	0	NA	NA	NA	NA	NA	NA	NA	NA	NA	NA
TON1_ROI8b	TON1_ROI8	8b	TON1	HP-227834	TON1	TON1	Ton_GC	5	5	5	5	0	0	0	0	NA	NA	NA	NA	NA	NA	NA	NA	NA	NA
TON1_ROI9a	TON1_ROI9	9a	TON1	HP-227834	TON1	TON1	Ton_GC	5	5	5	5	0	0	0	0	NA	NA	NA	NA	NA	NA	NA	NA	NA	NA
TON2_ROI11	TON2_ROI11	11	TON2	HP-227835	TON2	TON2	Ton_GC	5	5	5	5	0	0	0	0	NA	NA	NA	NA	NA	NA	NA	NA	NA	NA
TON2_ROI13	TON2_ROI13	13	TON2	HP-227835	TON2	TON2	Ton_GC	5	5	5	5	0	0	0	0	NA	NA	NA	NA	NA	NA	NA	NA	NA	NA
TON2_ROI15a	TON2_ROI15	15a	TON2	HP-227835	TON2	TON2	Ton_GC	5	5	5	5	0	0	0	0	NA	NA	NA	NA	NA	NA	NA	NA	NA	NA
TON2_ROI15b	TON2_ROI15	15b	TON2	HP-227835	TON2	TON2	Ton_GC	5	5	5	5	0	0	0	0	NA	NA	NA	NA	NA	NA	NA	NA	NA	NA
TON2_ROI16	TON2_ROI16	16	TON2	HP-227835	TON2	TON2	Ton_GC	5	5	5	5	0	0	0	0	NA	NA	NA	NA	NA	NA	NA	NA	NA	NA
TON2_ROI17	TON2_ROI17	17	TON2	HP-227835	TON2	TON2	Ton_GC	5	5	5	5	0	0	0	0	NA	NA	NA	NA	NA	NA	NA	NA	NA	NA
