## Supplementary Tables for "A Spatial Proteomic Atlas of Tertiary Lymphoid Structures in Non-Small Cell Lung Cancer Identifies a Novel Predictive Class of Lymphoid Aggregates": Table S3_ Antibody reagent table.csv

Channel	Target	Clone	Vendor	Catalog Number	Concentration (ug/ml or x)	Titer (ug/ml or X)	Cocktail inclusion
89Y	SMA	SP171	abcam	ab242395	200	1	1
113In	COL1A1	E68AE	CST	39952S	200	1	1
115In	HH3	D1H2	Ionpath	711501-100	100x	1x	1
115In	DsDNA	35I9	abcam	ab27156	200	1	2
141Pr	CD79a	D1X5C	CST	84162SF	100	0.5	2
142Nd	DC-LAMP	EPR24265-8	abcam	ab281573	200	0.75	1
143Nd	CD4	EPR6855	Ionpath	714301-100	100x	1.5x	1
144Nd	CD11c	EP1347Y	Ionpath	714401-100	100x	1.5x	1
145Nd	CD21	SP186	abcam	ab240987	660	0.3	1
146Nd	MPO	E1E7I	CST	88757SF	200	0.5	1
147Sm	BCL6	K112091	Fluidigm	3147020D	500	0.5	1
148Nd	PD-1	D4W2J	Ionpath	714801-100	100x	1x	1
149Sm	CD23	SP23	abcam	ab242380	540	0.5	1
150Nd	PD-L1	SP142	abcam	ab236238	100	1.5	1
151Eu	CD56	MRQ-42	Ionpath	715101-100	100x	1x	1
152Sm	CD31	EP3095	Ionpath	715201-100	100x	2x	1
153Eu	Ki67	D2H10	Ionpath	715301-100	100x	1x	1
154Sm	CD14	D7A2T	Ionpath	715401-100	100x	1.5x	1
155Gd	FOXP3	PCH101	Fluidigm	3155018D	500	1	1
156Gd	CD68	D4B9C	Ionpath	715601-100	100x	1x	1
157Gd	CD57	NK/804	abcam	ab220187	100	0.25	1
158Gd	CD8	C8/144B	Ionpath	715801-100	100x	2.5x	1
159Tb	CD3	MRQ-39	Ionpath	715903-100	100x	1.5x	1
NA	PNAd-Biotin	MECA-79	Biolegend	120803	500	0.25	1
160Gd	Anti-Biotin	1D4-C5	Biolegend	409002	200	1	2
161Dy	CD206	E2L9N	CST	91192S	100	0.5	1
162Dy	CD45RO	UCHL1	CST	36282SF	200	1	1
163Dy	Vimentin	D21H3	Ionpath	716301-100	100x	1x	1
164Er	CD163	D6U1J	CST	21251SF	100	0.75	1
165Ho	Cytokeratin	AE1/AE3	Ionpath	716501	100	1.5	1
165Ho	ECAD	24E10.	CST	96743SF	200	1.5	1
166Er	BCAT	D10AB	CST	84441SF	200	1.5	1
167Er	BAFFR	E3C1Q	CST	79406SF	200	0.75	1
168Er	LRCC15	ERP8818	abcam	ab500376	100	1.5	1
169Tm	CD20	L26	Novus	NBP2_80486	200	0.75	1
170Er	CD90	EPR3132	abcam	ab221607	200	0.75	1
171Yb	CD27	EPR8569	Fluidigm	3171024D	500	0.75	1
172Yb	HLA-DR	EPR3692	Ionpath	717201-100	100x	1x	1
173Yb	FAP	SP235	abcam	ab240989	100	2	1
174Yb	CD138	SP152	Ionpath	717401-100	100x	2x	1
175Lu	CD45	2B11 & PD7/26	Ionpath	717501-100	100x	3x	1
176Yb	HLA1	EMR8-5	Ionpath	717602-100	100x	2x	1
176Yb	NaK-ATPase	EP1845Y	Ionpath	717603-100	100x	2x	1
