## Supplementary Tables for "A Spatial Proteomic Atlas of Tertiary Lymphoid Structures in Non-Small Cell Lung Cancer Identifies a Novel Predictive Class of Lymphoid Aggregates": Table S4_MLS_BEP_vs_Others.csv

Patient Number	OS_CNR	OS	PFS_CNR	PFS	ARM	MLS-enriched	PathTLSm-enriched	PathTLS+LA-enriched
0	0	33.01025888	1	11.33286333	0	1	1	1
1	0	21.77622866	0	21.47972933	1	1	1	1
2	1	33.24086947	1	6.885373359	1	1	1	1
4	0	28.66160202	1	15.45090959	1	1	1	1
5	1	10.21275474	1	1.910773468	1	1	1	1
7	1	7.412483281	1	7.412483281	0	1	1	1
8	1	5.238154852	1	1.383663546	1	1	1	1
11	0	27.54149343	1	3.426214494	0	1	1	1
12	0	35.28342042	0	33.89975687	1	1	1	1
14	0	41.34518452	1	19.43717838	1	1	1	1
16	0	21.97389488	1	9.982144151	1	1	1	1
23	1	18.28412543	1	5.633487293	1	1	1	1
24	0	27.96977025	0	27.8050484	0	1	1	1
25	0	0.856553624	0	0.03294437	1	1	1	1
28	0	32.51609332	0	31.79131718	1	1	1	1
29	1	17.49346054	1	12.48591628	0	1	1	1
30	0	24.64238886	1	11.76114014	0	1	1	1
38	0	27.47560469	1	8.466703125	0	1	1	1
41	1	17.03223936	1	5.600542923	0	1	1	1
43	1	1.647218507	1	1.350719176	1	1	1	1
47	1	1.976662208	1	1.976662208	1	1	1	1
48	1	10.67397592	1	5.995875365	0	1	1	1
49	1	7.14892832	1	2.800271462	0	1	1	1
50	1	16.24157448	1	2.800271462	1	1	1	1
51	1	6.391207806	1	4.546323079	0	1	1	1
52	0	32.81259266	1	6.951262099	0	1	1	1
53	1	19.53601149	1	15.25324337	1	1	1	1
55	1	2.569660871	1	2.569660871	0	1	1	1
57	1	1.910773468	1	1.910773468	0	1	1	1
58	0	32.51609332	0	32.08781651	1	1	1	1
60	0	28.29921395	1	9.817422301	0	1	1	1
61	1	6.490040917	1	6.490040917	0	1	1	1
62	0	35.64580849	1	4.447489968	0	1	1	1
64	1	15.25324337	1	5.600542923	0	1	1	1
65	0	32.64787081	1	7.050095209	0	1	1	1
67	0	1.515441026	1	1.284830435	1	1	1	1
68	1	8.071370683	1	1.482496656	1	1	1	1
69	0	23.12694784	0	21.47972933	1	1	1	1
70	1	11.06930837	1	4.480434339	0	1	1	1
71	1	0.131777481	1	0.131777481	0	1	1	1
78	0	35.44814227	1	4.315712488	0	1	1	1
80	1	2.43788339	1	2.43788339	0	1	1	1
81	0	33.47148006	0	32.05487214	0	1	1	1
82	1	2.40493902	1	2.40493902	0	1	1	1
86	0	28.82632387	1	21.21617437	1	1	1	1
89	0	30.04526556	1	23.75289087	1	1	1	1
90	0	25.72955308	0	25.72955308	1	1	1	1
91	1	7.544260761	1	5.468765443	1	1	1	1
94	0	43.45362421	1	42.00407192	1	1	1	1
98	0	44.17840035	0	44.17840035	1	1	1	1
109	0	22.86339287	0	21.5126737	1	1	1	1
110	1	4.513378709	1	1.877829098	1	1	1	1
117	0	8.301981274	0	8.301981274	1	1	1	1
118	0	1.581329767	1	1.383663546	0	1	1	1
119	0	25.53188686	0	25.53188686	0	1	1	1
123	1	13.80369109	1	7.017150839	1	1	1	1
125	1	17.92173735	1	12.48591628	0	1	1	1
131	0	35.51403101	1	5.567598553	1	1	1	1
173	0	22.73161539	1	6.984206469	1	0	1	1
180	0	22.23744984	0	21.47972933	1	0	1	1
182	1	2.833215832	1	1.449552286	0	0	1	1
204	0	21.61150681	0	21.38089622	1	0	1	1
3	1	15.5497427	1	4.381601228	0	1	0	1
6	1	23.15989221	1	23.15989221	0	1	0	1
9	1	0.658887403	1	0.658887403	1	1	0	0
10	0	37.55658196	1	27.87093714	1	1	0	1
13	0	29.08987883	1	15.08852152	0	1	0	1
15	0	21.90800614	1	9.75153356	0	1	0	1
17	1	10.57514281	1	1.581329767	1	1	0	1
18	1	16.53807381	1	11.06930837	1	1	0	1
19	1	3.063826423	1	3.063826423	0	1	0	1
20	1	10.8057534	1	5.666431663	1	1	0	1
21	1	13.9025242	1	2.800271462	1	1	0	1
22	1	4.579267449	1	4.579267449	0	1	0	1
26	1	15.220299	1	1.416607916	1	1	0	1
27	1	4.348656858	1	1.416607916	1	1	0	1
31	0	22.27039421	1	15.84624204	1	1	0	1
32	1	8.466703125	1	2.800271462	0	1	0	0
33	1	17.49346054	1	7.11598395	0	1	0	1
34	1	12.45297191	1	2.635549611	0	1	0	1
35	0	27.01438351	0	25.49894249	0	1	0	1
36	0	21.61150681	0	21.61150681	1	1	0	1
37	0	0.823609253	0	0.03294437	0	1	0	1
39	1	5.205210482	1	5.205210482	0	1	0	1
40	1	4.183935007	1	1.317774805	0	1	0	1
42	1	8.499647495	1	8.499647495	1	1	0	1
44	1	7.610149502	1	2.734382721	0	1	0	1
45	1	7.31365017	1	7.31365017	1	1	0	0
46	1	18.91006846	1	13.17774805	1	1	0	1
54	1	18.0864592	1	8.301981274	0	1	0	0
56	0	24.08233457	1	10.97047526	0	1	0	1
59	0	22.86339287	1	13.14480368	0	1	0	1
63	0	26.61905107	1	5.699376034	1	1	0	1
66	0	32.48314895	1	4.216879377	0	1	0	0
72	1	16.80162877	1	3.920380046	0	1	0	1
73	0	29.81465497	1	11.06930837	0	1	0	1
74	1	2.899104572	1	2.668493981	0	1	0	0
75	1	14.92379967	1	5.600542923	0	1	0	1
76	1	2.37199465	1	2.37199465	1	1	0	1
77	1	18.91006846	1	1.416607916	1	1	0	1
79	0	24.24705642	1	1.251886065	0	1	0	1
83	1	6.555929657	1	2.800271462	0	1	0	1
84	1	0.263554961	1	0.263554961	0	1	0	1
85	1	2.964993312	1	2.964993312	0	1	0	1
87	1	27.17910536	1	2.635549611	1	1	0	1
88	0	33.14203636	0	19.3054009	1	1	0	1
92	1	7.544260761	1	5.699376034	0	1	0	1
93	1	17.55934928	1	17.55934928	1	1	0	1
95	1	16.50512944	1	1.416607916	0	1	0	1
96	1	2.767327091	1	2.767327091	1	1	0	1
97	1	8.170203794	1	5.864097884	0	1	0	1
99	0	29.84759934	1	13.93546857	1	1	0	1
100	1	20.09606578	1	5.567598553	0	1	0	1
101	0	25.82838619	1	15.38502085	1	1	0	1
102	1	9.455034229	1	8.367870015	0	1	0	1
103	0	24.51061138	1	17.32873869	0	1	0	1
104	0	24.21411205	1	17.32873869	0	1	0	1
105	1	5.864097884	1	4.414545598	0	1	0	0
106	0	25.16949878	0	23.78583524	1	1	0	1
107	1	3.557991975	1	1.218941695	0	1	0	1
108	1	16.50512944	1	5.699376034	0	1	0	0
111	1	15.71446456	1	5.765264774	0	1	0	1
112	1	17.22990558	1	17.22990558	1	1	0	1
113	1	21.05145252	1	13.17774805	1	1	0	0
114	1	5.238154852	1	1.581329767	0	1	0	1
115	1	20.65612008	1	16.27451885	1	1	0	0
116	0	21.11734126	1	11.16814148	0	1	0	1
120	1	0.263554961	1	0.263554961	1	1	0	1
121	1	29.68287749	1	11.66230703	1	1	0	1
122	1	4.90871115	1	1.515441026	0	1	0	0
124	1	13.5730805	1	4.447489968	0	1	0	0
126	1	3.525047605	1	1.416607916	0	1	0	1
127	0	25.23538752	1	5.600542923	1	1	0	1
128	1	13.96841294	1	7.050095209	1	1	0	1
129	1	2.899104572	1	1.251886065	1	1	0	1
130	1	9.784477931	1	0.263554961	0	1	0	1
132	0	24.44472264	1	5.468765443	0	1	0	0
133	1	13.24363679	1	7.445427651	0	1	0	1
134	0	31.49481785	1	1.350719176	1	1	0	1
135	1	24.34588953	1	3.063826423	1	0	0	1
136	0	29.02399009	1	1.449552286	1	0	0	1
137	1	11.23403022	1	5.929986625	1	0	0	0
138	1	0.329443701	1	0.329443701	1	0	0	1
139	1	0.296499331	1	0.296499331	1	0	0	1
140	1	1.317774805	1	1.251886065	1	0	0	0
141	0	30.86887482	0	23.55522465	0	0	0	1
142	1	7.972537573	1	7.972537573	1	0	0	1
143	0	25.82838619	0	25.82838619	0	0	0	0
144	1	13.40835865	1	4.348656858	1	0	0	1
145	0	23.02811473	1	5.600542923	0	0	0	0
146	1	13.14480368	1	4.183935007	0	0	0	0
147	1	6.094708475	1	1.416607916	0	0	0	0
148	0	37.9519144	0	36.10702967	1	0	0	0
149	1	6.127652845	1	1.416607916	0	0	0	1
150	0	23.32461406	1	15.71446456	1	0	0	1
151	0	38.77552365	0	38.05074751	1	0	0	1
152	1	16.83457314	1	14.79202219	0	0	0	0
153	1	2.141384059	1	2.141384059	0	0	0	0
154	0	29.74876623	1	13.07891494	1	0	0	0
155	1	4.414545598	1	4.150990637	1	0	0	1
156	1	10.8057534	1	10.8057534	1	0	0	0
157	1	8.829091197	1	8.203148164	0	0	0	1
158	1	8.038426313	1	1.449552286	1	0	0	1
159	1	19.14067905	1	1.383663546	1	0	0	0
160	0	27.34382721	1	7.050095209	0	0	0	0
161	1	10.87164215	1	9.75153356	0	0	0	1
162	1	29.18871194	1	9.850366671	0	0	0	0
163	1	19.33834527	1	3.525047605	0	0	0	0
164	1	4.085101897	1	4.085101897	1	0	0	1
165	1	11.39875207	1	11.39875207	1	0	0	0
166	1	12.94713746	1	1.614274137	1	0	0	1
167	1	25.66366434	1	6.918317729	1	0	0	0
168	0	23.19283658	1	12.22236132	1	0	0	1
169	1	16.63690692	1	15.28618774	0	0	0	0
170	1	2.37199465	1	2.37199465	0	0	0	0
171	1	19.86545519	1	19.86545519	0	0	0	0
172	0	28.69454639	1	1.449552286	0	0	0	0
174	1	9.026757417	1	6.984206469	0	0	0	1
175	1	6.687707138	1	6.687707138	0	0	0	1
176	1	8.400814385	1	8.400814385	1	0	0	1
177	0	22.13861673	1	8.532591865	0	0	0	0
178	1	10.04803289	1	1.416607916	1	0	0	1
179	0	20.32667637	1	1.284830435	1	0	0	1
181	0	24.57650012	1	5.864097884	0	0	0	1
183	0	25.16949878	1	6.654762768	1	0	0	1
184	0	24.01644583	1	15.28618774	1	0	0	1
185	1	0.527109922	1	0.527109922	0	0	0	1
186	0	21.44678496	0	19.60190023	1	0	0	1
187	1	16.53807381	1	12.51886065	0	0	0	1
188	1	12.88124872	1	1.218941695	1	0	0	1
189	1	7.445427651	1	4.118046267	0	0	0	0
190	0	28.89221261	1	6.951262099	0	0	0	1
191	1	0.06588874	1	0.06588874	0	0	0	0
192	1	13.11185931	1	10.34453222	1	0	0	1
193	0	33.5373688	0	32.81259266	1	0	0	0
194	0	21.54561807	0	21.54561807	1	0	0	1
195	1	15.61563144	1	6.391207806	0	0	0	0
196	1	0.757720513	1	0.757720513	1	0	0	0
197	1	8.532591865	1	1.647218507	1	0	0	1
198	1	6.292374696	1	2.668493981	1	0	0	1
199	1	10.41042096	1	10.41042096	1	0	0	0
200	0	39.33557794	1	24.80711071	1	0	0	1
201	0	23.52228028	1	12.94713746	0	0	0	1
202	1	10.44336533	1	8.499647495	0	0	0	1
203	1	4.118046267	1	4.118046267	0	0	0	1
205	1	7.708982612	1	7.708982612	1	0	0	1
206	1	7.412483281	1	1.449552286	1	0	0	0
207	0	31.56070659	1	17.29579432	1	0	0	1
208	1	23.19283658	1	1.383663546	1	0	0	0
209	1	2.075495319	1	1.416607916	1	0	0	0
210	1	8.203148164	1	5.567598553	1	0	0	0
211	0	26.09194115	0	4.150990637	0	0	0	0
212	1	21.94095051	1	15.58268707	0	0	0	0
213	1	7.412483281	1	2.668493981	1	0	0	1
214	0	28.66160202	1	2.767327091	1	0	0	1
215	0	46.28684004	1	9.487978599	1	0	0	0
216	1	3.294437014	1	3.294437014	1	0	0	0
217	1	3.590936345	1	2.800271462	0	0	0	1
218	1	12.61769376	1	5.567598553	0	0	0	0
219	0	21.77622866	0	19.40423401	1	0	0	0
220	1	24.3788339	1	5.699376034	1	0	0	0
221	1	37.55658196	1	14.29785664	0	0	0	1
222	0	11.56347392	1	1.416607916	1	0	0	1
223	1	23.65405776	1	12.09058384	1	0	0	0
224	1	10.97047526	1	1.416607916	1	0	0	0
225	0	21.71033992	0	21.64445118	1	0	0	0
226	1	3.492103234	1	1.416607916	0	0	0	1
227	1	33.96564561	1	4.085101897	0	0	0	0
228	1	20.39256511	1	12.91419309	1	0	0	0
229	0	29.61698875	1	23.62111339	0	0	0	1
230	1	13.34246991	1	7.18187269	1	0	0	1
231	1	26.71788418	1	11.49758518	1	0	0	1
232	1	5.336987962	1	4.019213157	0	0	0	0
233	1	4.085101897	1	2.701438351	0	0	0	0
234	0	29.02399009	1	18.44884728	0	0	0	1
